# MetaPro: A scalable and reproducible data processing and analysis pipeline for metatranscriptomic investigation of microbial communities

**DOI:** 10.1101/2021.02.23.432558

**Authors:** Billy Taj, Mobolaji Adeolu, Xuejian Xiong, Jordan Ang, Nirvana Nursimulu, John Parkinson

## Abstract

**Background:** Whole microbiome RNASeq (metatranscriptomics) has emerged as a powerful technology to functionally interrogate microbial communities. A key challenge is how best to process, analyze and interpret these complex datasets. In a typical application, a single metatranscriptomic dataset may comprise from tens to hundreds of millions of sequence reads. These reads must first be processed and filtered for low quality and potential contaminants, before being annotated with taxonomic and functional labels and subsequently collated to generate global bacterial gene expression profiles.

**Results:** Here we present MetaPro, a flexible, massively scalable metatranscriptomic data analysis pipeline that is cross-platform compatible through its implementation within a Docker framework. MetaPro starts with raw sequence read input (single end or paired end reads) and processes them through a tiered series of filtering, assembly and annotation steps. In addition to yielding a final list of bacterial genes and their relative expression, MetaPro delivers a taxonomic breakdown based on the consensus of complementary prediction algorithms, together with a focused breakdown of enzymes, readily visualized through the Cytoscape network visualization tool. We benchmark the performance of MetaPro against two current state of the art pipelines and demonstrate improved performance and functionality.

**Conclusion:** MetaPro represents an effective integrated solution for the processing and analysis of metatranscriptomic datasets. Its modular architecture allows new algorithms to be deployed as they are developed, ensuring its longevity. To aid user uptake of the pipeline, MetaPro, together with an established tutorial that has been developed for educational purposes is made freely available at https://github.com/ParkinsonLab/MetaPro. The software is freely available under the GNU general public license v3.
