## Supplemental Table 1 for "MetaPro: A scalable and reproducible data processing and analysis pipeline for metatranscriptomic investigation of microbial communities"

### Sheet: Sheet1
Supplemental Table S1 Summary of Sequence Read Processing for Three Metatranscriptomic Datasets (NOD Mouse gut; Kimchi and Human Oral Biofilm) Processed by HUMAnN3, MetaPro and SAMSA2.
Pipeline	Sample SRR ID	Sample Description	Total reads 1	High quality reads	Putative mRNA reads	% of total reads which are putative mRNA	Annotated mRNA reads	% of putative mRNA reads annotated	Unique Transcripts/Gene Families2
HUMAnN3	SRR1828965	NOD Mouse 1 - Cecum - Qiagen	4492588	3348051	3344908	74.4539	0	0	16
HUMAnN3	SRR1828976	NOD Mouse 1 - Cecum - Qiagen - Ribominus	5862702	4089107	4046666	69.0239	420147	10.3825	6484
HUMAnN3	SRR1828983	NOD Mouse 1 - Colon - Qiagen	2740994	2555361	2553498	93.1596	13684	0.535892	333
HUMAnN3	SRR1828989	NOD Mouse 2 - Cecum - Qiagen	6270402	4926423	4921777	78.4922	28408	0.57719	445
HUMAnN3	SRR1828991	NOD Mouse 2 - Cecum - Qiagen - Ribominus	4043392	2701476	2686526	66.4424	31180	1.16061	914
HUMAnN3	SRR1828993	NOD Mouse 2 - Colon - Qiagen	3158744	2869174	2828834	89.5557	25728	0.909491	707
HUMAnN3	SRR1828998	NOD Mouse 3 - Cecum - Invitrogen	6175010	5492493	5237875	84.8237	463268	8.84458	9187
HUMAnN3	SRR1828995	NOD Mouse 3 - Cecum - Qiagen	3441874	2905323	2903059	84.3453	16555	0.570261	316
HUMAnN3	SRR1829007	NOD Mouse 4 - Cecum – Invitrogen	5353648	4928468	4297172	80.2662	210727	4.90385	7544
HUMAnN3	SRR1829000	NOD Mouse 4 - Cecum - Qiagen	5044920	4234884	4228456	83.8161	20658	0.488547	271
HUMAnN3	SRR1829003	NOD Mouse 4 - Cecum – Qiagen - Ribominus	8285682	5752093	5706454	68.8713	107021	1.87544	1144
HUMAnN3	SRR1829005	NOD Mouse 4 - Colon – Qiagen	4691606	4190143	4044157	86.1998	136194	3.36767	4929
SAMSA2	SRR1828965	NOD Mouse 1 - Cecum - Qiagen	2246294	1271265	526780	23.4511	10196	1.93553	1722
SAMSA2	SRR1828976	NOD Mouse 1 - Cecum - Qiagen - Ribominus	2931351	1360269	988178	33.7107	339029	34.3085	23688
SAMSA2	SRR1828983	NOD Mouse 1 - Colon - Qiagen	1370497	1221184	554763	40.479	28136	5.07172	3345
SAMSA2	SRR1828989	NOD Mouse 2 - Cecum - Qiagen	3135201	1979848	878617	28.0243	21623	2.46103	2581
SAMSA2	SRR1828991	NOD Mouse 2 - Cecum - Qiagen - Ribominus	2021696	840127	568746	28.1321	63380	11.1438	9523
SAMSA2	SRR1828993	NOD Mouse 2 - Colon - Qiagen	1579372	1352885	734574	46.5105	38444	5.23351	7997
SAMSA2	SRR1828998	NOD Mouse 3 - Cecum - Invitrogen	3087505	2532337	1614130	52.2794	333333	20.6509	28894
SAMSA2	SRR1828995	NOD Mouse 3 - Cecum - Qiagen	1720937	1273809	550205	31.9712	24188	4.39618	5237
SAMSA2	SRR1829007	NOD Mouse 4 - Cecum – Invitrogen	2676824	2343473	1705272	63.705	248604	14.5786	22884
SAMSA2	SRR1829000	NOD Mouse 4 - Cecum - Qiagen	2522460	1843151	944125	37.4287	35768	3.78848	3934
SAMSA2	SRR1829003	NOD Mouse 4 - Cecum – Qiagen - Ribominus	4142841	1945328	1415524	34.168	162869	11.5059	7364
SAMSA2	SRR1829005	NOD Mouse 4 - Colon – Qiagen	2345803	1943001	1220769	52.0406	184344	15.1006	20820
MetaPro	SRR1828965	NOD Mouse 1 - Cecum - Qiagen	2246294	1570385	229637	10.2229	126657	55.1553	3919
MetaPro	SRR1828976	NOD Mouse 1 - Cecum - Qiagen - Ribominus	2931351	2013132	1014963	34.6244	715233	70.4689	27461
MetaPro	SRR1828983	NOD Mouse 1 - Colon - Qiagen	1370497	1340275	100579	7.33887	71991	71.5766	4871
MetaPro	SRR1828989	NOD Mouse 2 - Cecum - Qiagen	3135201	2302292	344085	10.9749	215642	62.6711	8147
MetaPro	SRR1828991	NOD Mouse 2 - Cecum - Qiagen - Ribominus	2021696	1288843	368313	18.218	224217	60.8768	16622
MetaPro	SRR1828993	NOD Mouse 2 - Colon - Qiagen	1579372	1480937	296766	18.7901	160449	54.0658	8852
MetaPro	SRR1828998	NOD Mouse 3 - Cecum - Invitrogen	3087505	2824811	1558375	50.4736	911443	58.4868	24673
MetaPro	SRR1828995	NOD Mouse 3 - Cecum - Qiagen	1720937	1479714	219769	12.7703	149922	68.218	7083
MetaPro	SRR1829007	NOD Mouse 4 - Cecum – Invitrogen	2676824	2577664	1406777	52.554	506519	36.0056	22877
MetaPro	SRR1829000	NOD Mouse 4 - Cecum - Qiagen	2522460	2130841	343513	13.6182	217818	63.409	8297
MetaPro	SRR1829003	NOD Mouse 4 - Cecum – Qiagen - Ribominus	4142841	2672521	754854	18.2207	491161	65.067	18420
MetaPro	SRR1829005	NOD Mouse 4 - Colon – Qiagen	2345803	2183864	928815	39.5948	454719	48.9569	21304
HUMAnN2	SRR1828965	NOD Mouse 1 - Cecum - Qiagen	4492588	3348051	3344908	74.4539	14225	0.425273	1448
HUMAnN2	SRR1828976	NOD Mouse 1 - Cecum - Qiagen - Ribominus	5862702	4089107	4046666	69.0239	513387	12.6867	11757
HUMAnN2	SRR1828983	NOD Mouse 1 - Colon - Qiagen	2740994	2555361	2553498	93.1596	16847	0.659762	2445
HUMAnN2	SRR1828989	NOD Mouse 2 - Cecum - Qiagen	6270402	4926423	4921777	78.4922	67570	1.37288	3803
HUMAnN2	SRR1828991	NOD Mouse 2 - Cecum - Qiagen - Ribominus	4043392	2701476	2686526	66.4424	67635	2.51756	5876
HUMAnN2	SRR1828993	NOD Mouse 2 - Colon - Qiagen	3158744	2869174	2828834	89.5557	30365	1.07341	3968
HUMAnN2	SRR1828998	NOD Mouse 3 - Cecum - Invitrogen	6175010	5492493	5237875	84.8237	475710	9.08212	12910
HUMAnN2	SRR1828995	NOD Mouse 3 - Cecum - Qiagen	3441874	2905323	2903059	84.3453	52712	1.81574	2822
HUMAnN2	SRR1829007	NOD Mouse 4 - Cecum – Invitrogen	5353648	4928468	4297172	80.2662	226021	5.25976	11343
HUMAnN2	SRR1829000	NOD Mouse 4 - Cecum - Qiagen	5044920	4234884	4228456	83.8161	52556	1.24291	3454
HUMAnN2	SRR1829003	NOD Mouse 4 - Cecum – Qiagen - Ribominus	8285682	5752093	5706454	68.8713	435777	7.63656	7582
HUMAnN2	SRR1829005	NOD Mouse 4 - Colon – Qiagen	4691606	4190143	4044157	86.1998	192261	4.75404	10488
HUMAnN3	SRR443366	Kimchi Fermentation Day 7	32358469	29162680	29141538	90.0585	2264727	7.77147	8064
HUMAnN3	SRR443367	Kimchi Fermentation Day 13	38180932	33219515	33211007	86.9832	4854875	14.6183	11162
HUMAnN3	SRR443368	Kimchi Fermentation Day 18	36055952	32106965	32103728	89.0386	6758995	21.0536	10033
HUMAnN3	SRR443369	Kimchi Fermentation Day 25	33368412	30140752	30137178	90.3165	1395075	4.62908	7732
HUMAnN3	SRR443370	Kimchi Fermentation Day 29	34610661	31121487	31119071	89.9118	3254759	10.459	8837
SAMSA2	SRR443366	Kimchi Fermentation Day 7	32358469	28274759	25530487	78.8989	2330248	9.12732	144429
SAMSA2	SRR443367	Kimchi Fermentation Day 13	38180932	31743381	27470187	71.9474	5350991	19.4793	112082
SAMSA2	SRR443368	Kimchi Fermentation Day 18	36055952	30903517	26679127	73.9937	7010845	26.2784	68752
SAMSA2	SRR443369	Kimchi Fermentation Day 25	33368412	28794855	23607967	70.7494	1929264	8.17209	47090
SAMSA2	SRR443370	Kimchi Fermentation Day 29	34610661	29674194	23230689	67.12	3611587	15.5466	58999
MetaPro	SRR443366	Kimchi Fermentation Day 7	32358469	31778476	15539414	48.0227	2364715	15.2175	177243
MetaPro	SRR443367	Kimchi Fermentation Day 13	38180932	37216640	16011897	41.9369	7379554	46.0879	122070
MetaPro	SRR443368	Kimchi Fermentation Day 18	36055952	35340046	11918304	33.7246	10557664	88.5836	46692
MetaPro	SRR443369	Kimchi Fermentation Day 25	33368412	32747564	5349367	16.3352	3409476	63.7361	42280
MetaPro	SRR443370	Kimchi Fermentation Day 29	34610661	33948383	7136248	21.0209	5901960	82.704	47682
HUMAnN2	SRR443366	Kimchi Fermentation Day 7	32358469	29162680	29141538	90.0585	0	0	42468
HUMAnN2	SRR443367	Kimchi Fermentation Day 13	38180932	33219515	33211007	86.9832	3662721	11.0286	29803
HUMAnN2	SRR443368	Kimchi Fermentation Day 18	36055952	32106965	32103728	89.0386	6960988	21.6828	18207
HUMAnN2	SRR443369	Kimchi Fermentation Day 25	33368412	30140752	30137178	90.3165	1966156	6.52402	15562
HUMAnN2	SRR443370	Kimchi Fermentation Day 29	34610661	31121487	31119071	89.9118	3478213	11.1771	17185
HUMAnN3	SRR5984039	Oral Biofilm (6 hours)	28738742	28037061	28037050	100	20009034	71.3664	40124
HUMAnN3	SRR5984037	Oral Biofilm (9 hours)	30441053	29525891	29525883	100	21980007	74.4432	25471
HUMAnN3	SRR5984034	Oral Biofilm (11 hours)	30914807	30127579	30127572	100	20997527	69.6954	30377
HUMAnN3	SRR5984031	Oral Biofilm (13 hours)	33750438	32900231	32900228	100	24508165	74.4924	17626
HUMAnN3	SRR5984044	Oral Biofilm (15 hours)	33645125	32945452	32945447	100	22638534	68.7152	27066
HUMAnN3	SRR5984041	Oral Biofilm (17 hours)	32993655	32258307	32258301	100	23224621	71.9958	26066
HUMAnN3	SRR5984042	Oral Biofilm (21 hours)	35165246	34396124	34396114	100	24236801	70.4638	31522
HUMAnN3	SRR5984049	Oral Biofilm (24 hours)	32928245	32216015	32215951	99.9998	22335790	69.3315	31751
SAMSA2	SRR5984039	Oral Biofilm (6 hours)	28738742	28738742	28207803	98.1525	23532496	83.4255	351483
SAMSA2	SRR5984037	Oral Biofilm (9 hours)	30441053	30441053	30083665	98.826	24746156	82.2578	271826
SAMSA2	SRR5984034	Oral Biofilm (11 hours)	30914807	30914807	30634598	99.0936	24155707	78.8511	318918
SAMSA2	SRR5984031	Oral Biofilm (13 hours)	33750438	33750438	33544023	99.3884	27366003	81.5824	210898
SAMSA2	SRR5984044	Oral Biofilm (15 hours)	33645125	33645125	33439648	99.3893	25501168	76.2603	300041
SAMSA2	SRR5984041	Oral Biofilm (17 hours)	32993655	32993655	32789873	99.3824	26283221	80.1565	265596
SAMSA2	SRR5984042	Oral Biofilm (21 hours)	35165246	35165246	34858881	99.1288	28020851	80.3837	323716
SAMSA2	SRR5984049	Oral Biofilm (24 hours)	32928245	32928245	32425315	98.4726	26022997	80.2552	344045
MetaPro	SRR5984039	Oral Biofilm (6 hours)	28738742	28702782	27388202	95.42	27037080	98.718	99381
MetaPro	SRR5984037	Oral Biofilm (9 hours)	30441053	30395522	29544679	97.2008	28829790	97.5803	92975
MetaPro	SRR5984034	Oral Biofilm (11 hours)	30914807	30872689	30196277	97.809	29330825	97.1339	101052
MetaPro	SRR5984031	Oral Biofilm (13 hours)	33750438	33707743	33218718	98.5492	32152763	96.7911	78238
MetaPro	SRR5984044	Oral Biofilm (15 hours)	33645125	33602238	33042017	98.3328	31495936	95.3209	103969
MetaPro	SRR5984041	Oral Biofilm (17 hours)	32993655	32949841	32456111	98.5016	31060162	95.699	93265
MetaPro	SRR5984042	Oral Biofilm (21 hours)	35165246	35122373	34337293	97.7647	33281327	96.9247	96839
MetaPro	SRR5984049	Oral Biofilm (24 hours)	32928245	32887961	31670611	96.2985	30891752	97.5408	99936
HUMAnN2	SRR5984039	Oral Biofilm (6 hours)	28738742	28037061	28037050	100	18133598	64.6773	35870
HUMAnN2	SRR5984037	Oral Biofilm (9 hours)	30441053	29525891	29525883	100	20828619	70.5436	33928
HUMAnN2	SRR5984034	Oral Biofilm (11 hours)	30914807	30127579	30127572	100	19218761	63.7913	39012
HUMAnN2	SRR5984031	Oral Biofilm (13 hours)	33750438	32900231	32900228	100	22821767	69.3666	29331
HUMAnN2	SRR5984044	Oral Biofilm (15 hours)	33645125	32945452	32945447	100	20461886	62.1084	40761
HUMAnN2	SRR5984041	Oral Biofilm (17 hours)	32993655	32258307	32258301	100	21380384	66.2787	36773
HUMAnN2	SRR5984042	Oral Biofilm (21 hours)	35165246	34396124	34396114	100	21271519	61.8428	39739
HUMAnN2	SRR5984049	Oral Biofilm (24 hours)	32928245	32216015	32215951	99.9998	19267820	59.8083	41618
1 HUMAnN3 treats paired end reads independently, thus total reads are reported as the total number of reverse reads in addition to the forward reads for the NOD mouse dataset
2HUMAnN3 counts represent the number of unique uniref gene clusters (i.e. gene families) and allows multiple uniref genefamilies to be assigned to a single read; MetaPro and SAMSA2 maps each read to a single transcript.
