## Supplemental Table 4 for "MetaPro: A scalable and reproducible data processing and analysis pipeline for metatranscriptomic investigation of microbial communities"

### Sheet: Sheet1
Supplemental Table 4: Comparisons of Enzyme annotations between MetaPro and HUMAnN3 for NOD mouse, kimchi, and human oral biofilm datasets.
This table compares the ECs of MetaPro against HUMAnN3 on the NOD mouse, kimchi, and human oral biofilm datasets. The HUMAnN3 ECs were filtered for EC co-occurrence pairs that were not found in Swiss-Prot, and multiple unique ECs that annotated to the same gene family. The resulting HUMAnN3 ECs were contrasted against MetaPro’s EC, yielding a common set of ECs found in both tools, ECs found only …
Sample ID	Sample	All HUMAnN3 ECs	HUMAnN3 predictions with >2 ECs	HUMAnN3 EC co-occurences not in Swiss-Prot	remaining HUMAnN3 ECs	MetaPro High Quality ECs (unique)	Shared ECs (MetaPro High Quality and HUMAnN3)	Unique HUMAnN3 ECs (Relative to MetaPro High Quality Predictions)	ECs unique to MetaPro - All predictions	Shared ECs (Metapro - All predictions and HUMAnN3)	Unique HUMAnN3 ECs (Relative to MetaPro - All Predictions)
SRR1828965	NOD Mouse 1 - Cecum - Qiagen	12	0	0	12	360	9	3	524	9	3
SRR1828976	NOD Mouse 1 - Cecum - Qiagen - Ribominus	415	5	10	400	512	355	45	994	372	28
SRR1828983	NOD Mouse 1 - Colon - Qiagen	31	0	1	30	377	21	9	573	23	7
SRR1828989	NOD Mouse 2 - Cecum - Qiagen	60	0	1	59	545	42	17	785	44	15
SRR1828991	NOD Mouse 2 - Cecum - Qiagen - Ribominus	105	0	5	100	673	82	18	1029	84	16
SRR1828993	NOD Mouse 2 - Colon - Qiagen	73	0	1	72	476	57	15	751	60	12
SRR1828998	NOD Mouse 3 - Cecum - Invitrogen	447	4	8	435	333	378	57	751	399	36
SRR1828995	NOD Mouse 3 Cecum - Qiagen	35	0	0	35	471	23	12	744	26	9
SRR1829007	NOD Mouse 4 - Cecum – Invitrogen	413	4	7	402	288	354	48	700	373	29
SRR1829000	NOD Mouse 4 - Cecum - Qiagen	47	0	2	45	572	35	10	820	36	9
SRR1829003	NOD Mouse 4 - Cecum – Qiagen - Ribominus	125	0	6	119	725	97	22	1099	100	19
SRR1829005	NOD Mouse 4 - Colon – Qiagen	336	3	7	326	391	287	39	787	304	22
SRR443366	Kimchi Fermentation Day 7	784	12	34	738	990	638	100	2013	686	52
SRR443367	Kimchi Fermentation Day 13	655	8	24	623	944	515	108	1770	564	59
SRR443368	Kimchi Fermentation Day 18	533	7	22	504	546	382	122	1021	441	63
SRR443369	Kimchi Fermentation Day 25	498	7	20	471	710	379	92	1261	426	45
SRR443370	Kimchi Fermentation Day 29	532	7	23	502	696	392	110	1282	445	57
SRR5984039	Oral Biofilm (6 hours)	1300	41	98	1161	210	824	337	518	941	220
SRR5984037	Oral Biofilm (9 hours)	1113	31	69	1013	242	735	278	569	825	188
SRR5984034	Oral Biofilm (11 hours)	1166	33	80	1053	247	753	300	601	854	199
SRR5984031	Oral Biofilm (13 hours)	944	21	57	866	288	655	211	615	722	144
SRR5984044	Oral Biofilm (15 hours)	1155	40	84	1031	452	763	268	850	856	175
SRR5984041	Oral Biofilm (17 hours)	1176	35	91	1050	245	756	294	606	852	198
SRR5984042	Oral Biofilm (21 hours)	1232	43	90	1099	235	775	324	577	886	213
SRR5984049	Oral Biofilm (24 hours)	1281	45	102	1134	219	796	338	538	910	224
