## Supplemental Table 5 for "MetaPro: A scalable and reproducible data processing and analysis pipeline for metatranscriptomic investigation of microbial communities"

### Sheet: Sheet1
Supplemental Table 5: Comparisons of Enzyme annotations between MetaPro and SAMSA2 for NOD mouse, kimchi, and human oral biofilm datasets.
This table compares the ECs of MetaPro against SAMSA2 on the NOD mouse, kimchi, and human oral biofilm datasets. The SAMSA2 ECs were filtered for EC co-occurrence pairs that were not found in Swiss-Prot, and multiple unique ECs that annotated to the same gene family. The resulting SAMSA2 ECs were contrasted against MetaPro’s EC, yielding a common set of ECs found in both tools, ECs found only by …
Sample ID	Sample	All SAMSA2 ECs	SAMSA2 predictions with >2 ECs	SAMSA2 EC co-occurences not in Swiss-Prot	remaining SAMSA2 ECs	MetaPro High Quality ECs (unique)	Shared ECs (MetaPro High Quality and SAMSA2)	Unique SAMSA2 ECs (Relative to MetaPro High Quality Predictions)	ECs unique to MetaPro - All predictions	Shared ECs (Metapro - All predictions and SAMSA2)	Unique SAMSA2 ECs (Relative to MetaPro - All Predictions)
SRR1828965	NOD Mouse 1 - Cecum - Qiagen	239	0	26	213	232	137	76	380	153	60
SRR1828976	NOD Mouse 1 - Cecum - Qiagen - Ribominus	760	0	58	702	406	461	241	826	540	162
SRR1828983	NOD Mouse 1 - Colon - Qiagen	344	0	30	314	199	199	115	365	231	83
SRR1828989	NOD Mouse 2 - Cecum - Qiagen	301	0	23	278	387	200	78	609	220	58
SRR1828991	NOD Mouse 2 - Cecum - Qiagen - Ribominus	568	0	44	524	401	354	170	719	394	130
SRR1828993	NOD Mouse 2 - Colon - Qiagen	492	0	42	450	239	294	156	474	337	113
SRR1828998	NOD Mouse 3 - Cecum - Invitrogen	693	0	54	639	301	410	229	667	483	156
SRR1828995	NOD Mouse 3 Cecum - Qiagen	419	0	35	384	245	249	135	486	284	100
SRR1829007	NOD Mouse 4 - Cecum – Invitrogen	666	0	50	616	256	386	230	608	465	151
SRR1829000	NOD Mouse 4 - Cecum - Qiagen	391	0	34	357	365	242	115	592	264	93
SRR1829003	NOD Mouse 4 - Cecum – Qiagen - Ribominus	526	0	42	484	493	329	155	831	368	116
SRR1829005	NOD Mouse 4 - Colon – Qiagen	665	0	51	614	291	387	227	634	457	157
SRR443366	Kimchi Fermentation Day 7	1103	0	89	1014	891	737	277	1855	844	170
SRR443367	Kimchi Fermentation Day 13	1048	0	84	964	756	703	261	1551	783	181
SRR443368	Kimchi Fermentation Day 18	791	0	61	730	443	485	245	894	568	162
SRR443369	Kimchi Fermentation Day 25	858	0	68	790	519	570	220	1047	640	150
SRR443370	Kimchi Fermentation Day 29	866	0	71	795	539	549	246	1102	625	170
SRR5984039	Oral Biofilm (6 hours)	946	0	83	863	421	613	250	775	684	179
SRR5984037	Oral Biofilm (9 hours)	927	0	80	847	386	591	256	728	666	181
SRR5984034	Oral Biofilm (11 hours)	949	0	80	869	403	597	272	780	675	194
SRR5984031	Oral Biofilm (13 hours)	889	0	71	818	373	570	248	696	641	177
SRR5984044	Oral Biofilm (15 hours)	949	0	79	870	592	623	247	1021	685	185
SRR5984041	Oral Biofilm (17 hours)	941	0	78	863	399	602	261	779	679	184
SRR5984042	Oral Biofilm (21 hours)	945	0	81	864	404	606	258	783	680	184
SRR5984049	Oral Biofilm (24 hours)	951	0	83	868	408	607	261	770	678	190
