## Supplemental Table 6 for "MetaPro: A scalable and reproducible data processing and analysis pipeline for metatranscriptomic investigation of microbial communities"

### Sheet: Sheet1
Supplemental Table 6: Comparisons of Enzyme annotations between MetaPro and HUMAnN2 for NOD mouse, kimchi, and human oral biofilm datasets.
This table compares the ECs of MetaPro against HUMAnN2 on the NOD mouse, kimchi, and human oral biofilm datasets. The HUMAnN2 ECs were filtered for EC co-occurrence pairs that were not found in Swiss-Prot, and multiple unique ECs that annotated to the same gene family. The resulting HUMAnN2 ECs were contrasted against MetaPro’s EC, yielding a common set of ECs found in both tools, ECs found only …
Sample ID	Sample	All HUMAnN2 ECs	HUMAnN2 predictions with >2 ECs	HUMAnN2 EC co-occurences not in Swiss-Prot	remaining HUMAnN2 ECs	MetaPro High Quality ECs (unique)	Shared ECs (MetaPro High Quality and HUMAnN2)	Unique HUMAnN2 ECs (Relative to MetaPro High Quality Predictions)	ECs unique to MetaPro - All predictions	Shared ECs (Metapro - All predictions and HUMAnN2)	Unique HUMAnN2 ECs (Relative to MetaPro - All Predictions)
SRR1828965	NOD Mouse 1 - Cecum - Qiagen	93	1	0	92	286	83	9	446	87	5
SRR1828976	NOD Mouse 1 - Cecum - Qiagen - Ribominus	620	14	19	587	360	507	80	836	530	57
SRR1828983	NOD Mouse 1 - Colon - Qiagen	158	1	2	155	259	139	16	451	145	10
SRR1828989	NOD Mouse 2 - Cecum - Qiagen	367	7	17	343	290	297	46	523	306	37
SRR1828991	NOD Mouse 2 - Cecum - Qiagen - Ribominus	283	3	4	276	501	254	22	852	261	15
SRR1828993	NOD Mouse 2 - Colon - Qiagen	237	4	2	231	321	212	19	593	218	13
SRR1828998	NOD Mouse 3 - Cecum - Invitrogen	476	8	9	459	300	411	48	725	425	34
SRR1828995	NOD Mouse 3 Cecum - Qiagen	176	1	2	173	336	158	15	605	165	8
SRR1829007	NOD Mouse 4 - Cecum – Invitrogen	374	5	7	362	311	331	31	730	343	19
SRR1829000	NOD Mouse 4 - Cecum - Qiagen	334	5	12	317	332	275	42	574	282	35
SRR1829003	NOD Mouse 4 - Cecum – Qiagen - Ribominus	567	11	24	532	357	465	67	718	481	51
SRR1829005	NOD Mouse 4 - Colon – Qiagen	374	5	8	361	345	333	28	749	342	19
SRR443366	Kimchi Fermentation Day 7	835	15	27	793	939	689	104	1962	737	56
SRR443367	Kimchi Fermentation Day 13	633	11	21	601	966	493	108	1794	540	61
SRR443368	Kimchi Fermentation Day 18	496	8	16	472	554	374	98	1043	419	53
SRR443369	Kimchi Fermentation Day 25	484	8	16	460	711	378	82	1268	419	41
SRR443370	Kimchi Fermentation Day 29	492	8	17	467	710	378	89	1305	422	45
SRR5984039	Oral Biofilm (6 hours)	1028	26	33	969	261	773	196	610	849	120
SRR5984037	Oral Biofilm (9 hours)	963	24	30	909	253	724	185	598	796	113
SRR5984034	Oral Biofilm (11 hours)	994	24	32	938	263	737	201	642	813	125
SRR5984031	Oral Biofilm (13 hours)	850	17	26	807	303	640	167	636	701	106
SRR5984044	Oral Biofilm (15 hours)	1048	26	31	991	421	794	197	842	864	127
SRR5984041	Oral Biofilm (17 hours)	975	27	28	920	269	732	188	658	800	120
SRR5984042	Oral Biofilm (21 hours)	1010	24	37	949	258	752	197	632	831	118
SRR5984049	Oral Biofilm (24 hours)	1023	25	34	964	255	760	204	607	841	123
