## Supplemental Table 7 for "MetaPro: A scalable and reproducible data processing and analysis pipeline for metatranscriptomic investigation of microbial communities"

### Sheet: nov_12_2020
Supplemental Table 7: Computational performance statistics of MetaPro, HUMAnN3, and SAMSA2
This table reports the amount of processing time required for each run of the three pipelines. MetaPro additionally exports the timing data of each stage independently. HUMAnN3’s pre-processing step is a separate stage using a separate tool called KneadData. SAMSA2 cleans the data in the pipeline, but it is integrated and does not export timing data.
				Pipeline Runtime (s) 1
Dataset	Sample SRR ID	Sample Description	Pipeline	Pre-Processing	Data Analysis	Total Time
NOD Mouse	SRR1828965	NOD Mouse 1 - Cecum - Qiagen	HUMAnN2	255	815	1070
NOD Mouse	SRR1828976	NOD Mouse 1 - Cecum - Qiagen - Ribominus	HUMAnN2	283	1001	1284
NOD Mouse	SRR1828983	NOD Mouse 1 - Colon - Qiagen	HUMAnN2	285	722	1007
NOD Mouse	SRR1828989	NOD Mouse 2 - Cecum - Qiagen	HUMAnN2	228	1235	1463
NOD Mouse	SRR1828991	NOD Mouse 2 - Cecum - Qiagen - Ribominus	HUMAnN2	382	717	1099
NOD Mouse	SRR1828993	NOD Mouse 2 - Colon - Qiagen	HUMAnN2	237	760	997
NOD Mouse	SRR1828998	NOD Mouse 3 - Cecum - Invitrogen	HUMAnN2	478	1253	1731
NOD Mouse	SRR1828995	NOD Mouse 3 Cecum - Qiagen	HUMAnN2	247	752	999
NOD Mouse	SRR1829007	NOD Mouse 4 - Cecum – Invitrogen	HUMAnN2	570	1030	1600
NOD Mouse	SRR1829000	NOD Mouse 4 - Cecum - Qiagen	HUMAnN2	350	1085	1435
NOD Mouse	SRR1829003	NOD Mouse 4 - Cecum – Qiagen - Ribominus	HUMAnN2	389	1329	1718
NOD Mouse	SRR1829005	NOD Mouse 4 - Colon – Qiagen	HUMAnN2	370	952	1322
NOD Mouse	SRR1828965	NOD Mouse 1 - Cecum - Qiagen	SAMSA2	---	---	1608
NOD Mouse	SRR1828976	NOD Mouse 1 - Cecum - Qiagen - Ribominus	SAMSA2	---	---	1649
NOD Mouse	SRR1828983	NOD Mouse 1 - Colon - Qiagen	SAMSA2	---	---	2392
NOD Mouse	SRR1828989	NOD Mouse 2 - Cecum - Qiagen	SAMSA2	---	---	2490
NOD Mouse	SRR1828991	NOD Mouse 2 - Cecum - Qiagen - Ribominus	SAMSA2	---	---	2462
NOD Mouse	SRR1828993	NOD Mouse 2 - Colon - Qiagen	SAMSA2	---	---	2473
NOD Mouse	SRR1828998	NOD Mouse 3 - Cecum - Invitrogen	SAMSA2	---	---	2535
NOD Mouse	SRR1828995	NOD Mouse 3 Cecum - Qiagen	SAMSA2	---	---	2491
NOD Mouse	SRR1829007	NOD Mouse 4 - Cecum – Invitrogen	SAMSA2	---	---	2526
NOD Mouse	SRR1829000	NOD Mouse 4 - Cecum - Qiagen	SAMSA2	---	---	2488
NOD Mouse	SRR1829003	NOD Mouse 4 - Cecum – Qiagen - Ribominus	SAMSA2	---	---	2507
NOD Mouse	SRR1829005	NOD Mouse 4 - Colon – Qiagen	SAMSA2	---	---	2480
NOD Mouse	SRR1828965	NOD Mouse 1 - Cecum - Qiagen	MetaPro	5516.6	5410.1	10926.7
NOD Mouse	SRR1828976	NOD Mouse 1 - Cecum - Qiagen - Ribominus	MetaPro	3914.9	15547.1	19462
NOD Mouse	SRR1828983	NOD Mouse 1 - Colon - Qiagen	MetaPro	12539.8	7471.4	20011.2
NOD Mouse	SRR1828989	NOD Mouse 2 - Cecum - Qiagen	MetaPro	9371.7	15002.9	24374.6
NOD Mouse	SRR1828991	NOD Mouse 2 - Cecum - Qiagen - Ribominus	MetaPro	920.8	15412.7	16333.5
NOD Mouse	SRR1828993	NOD Mouse 2 - Colon - Qiagen	MetaPro	2110.9	8198	10308.9
NOD Mouse	SRR1828998	NOD Mouse 3 - Cecum - Invitrogen	MetaPro	2668.2	17337	20005.2
NOD Mouse	SRR1828995	NOD Mouse 3 - Cecum - Qiagen	MetaPro	1399.3	6233	7632.3
NOD Mouse	SRR1829007	NOD Mouse 4 - Cecum – Invitrogen	MetaPro	2566.1	19978.6	22544.7
NOD Mouse	SRR1829000	NOD Mouse 4 - Cecum - Qiagen	MetaPro	1649.2	7690.1	9339.3
NOD Mouse	SRR1829003	NOD Mouse 4 - Cecum – Qiagen - Ribominus	MetaPro	1535.9	13365.4	14901.3
NOD Mouse	SRR1829005	NOD Mouse 4 - Colon – Qiagen	MetaPro	2236	14781.1	17017.1
Kimchi Fermentation	SRR443366	Kimchi Fermentation Day 7	HUMAnN2	2068	10499	12567
Kimchi Fermentation	SRR443367	Kimchi Fermentation Day 13	HUMAnN2	2114	9525	11639
Kimchi Fermentation	SRR443368	Kimchi Fermentation Day 18	HUMAnN2	1809	8357	10166
Kimchi Fermentation	SRR443369	Kimchi Fermentation Day 25	HUMAnN2	2020	8440	10460
Kimchi Fermentation	SRR443370	Kimchi Fermentation Day 29	HUMAnN2	1793	8710	10503
Kimchi Fermentation	SRR443366	Kimchi Fermentation Day 7	SAMSA2	---	---	4122
Kimchi Fermentation	SRR443367	Kimchi Fermentation Day 13	SAMSA2	---	---	5393
Kimchi Fermentation	SRR443368	Kimchi Fermentation Day 18	SAMSA2	---	---	9138
Kimchi Fermentation	SRR443369	Kimchi Fermentation Day 25	SAMSA2	---	---	4800
Kimchi Fermentation	SRR443370	Kimchi Fermentation Day 29	SAMSA2	---	---	5960
Kimchi Fermentation	SRR443366	Kimchi Fermentation Day 7	MetaPro	26987.7	115751	142738
Kimchi Fermentation	SRR443367	Kimchi Fermentation Day 13	MetaPro	29268.4	215968	245236
Kimchi Fermentation	SRR443368	Kimchi Fermentation Day 18	MetaPro	25779.3	111359	137138
Kimchi Fermentation	SRR443369	Kimchi Fermentation Day 25	MetaPro	20824	32404.3	53228.3
Kimchi Fermentation	SRR443370	Kimchi Fermentation Day 29	MetaPro	21405.7	34441.7	55847.4
Human Oral Biofilm	SRR5984039	Oral Biofilm (6 hours)	HUMAnN2	3083	10047	13130
Human Oral Biofilm	SRR5984037	Oral Biofilm (9 hours)	HUMAnN2	3365	9349	12714
Human Oral Biofilm	SRR5984034	Oral Biofilm (11 hours)	HUMAnN2	3332	10492	13824
Human Oral Biofilm	SRR5984031	Oral Biofilm (13 hours)	HUMAnN2	3572	10317	13889
Human Oral Biofilm	SRR5984044	Oral Biofilm (15 hours)	HUMAnN2	3589	11520	15109
Human Oral Biofilm	SRR5984041	Oral Biofilm (17 hours)	HUMAnN2	3500	10342	13842
Human Oral Biofilm	SRR5984042	Oral Biofilm (21 hours)	HUMAnN2	3801	12251	16052
Human Oral Biofilm	SRR5984049	Oral Biofilm (24 hours)	HUMAnN2	3606	12087	15693
Human Oral Biofilm	SRR5984039	Oral Biofilm (6 hours)	SAMSA2	---	---	55172
Human Oral Biofilm	SRR5984037	Oral Biofilm (9 hours)	SAMSA2	---	---	51056
Human Oral Biofilm	SRR5984034	Oral Biofilm (11 hours)	SAMSA2	---	---	48893
Human Oral Biofilm	SRR5984031	Oral Biofilm (13 hours)	SAMSA2	---	---	58808
Human Oral Biofilm	SRR5984044	Oral Biofilm (15 hours)	SAMSA2	---	---	52125
Human Oral Biofilm	SRR5984041	Oral Biofilm (17 hours)	SAMSA2	---	---	55964
Human Oral Biofilm	SRR5984042	Oral Biofilm (21 hours)	SAMSA2	---	---	57368
Human Oral Biofilm	SRR5984049	Oral Biofilm (24 hours)	SAMSA2	---	---	52125
Human Oral Biofilm	SRR5984039	Oral Biofilm (6 hours)	MetaPro	17507.7	40447.3	57955
Human Oral Biofilm	SRR5984037	Oral Biofilm (9 hours)	MetaPro	18461.9	37709.8	56171.7
Human Oral Biofilm	SRR5984034	Oral Biofilm (11 hours)	MetaPro	21692.1	48801.8	70493.9
Human Oral Biofilm	SRR5984031	Oral Biofilm (13 hours)	MetaPro	15728.7	37744.7	53473.4
Human Oral Biofilm	SRR5984044	Oral Biofilm (15 hours)	MetaPro	20492.4	44390.9	64883.3
Human Oral Biofilm	SRR5984041	Oral Biofilm (17 hours)	MetaPro	15879.3	42898.5	58777.8
Human Oral Biofilm	SRR5984042	Oral Biofilm (21 hours)	MetaPro	21228.8	43015.1	64243.9
Human Oral Biofilm	SRR5984049	Oral Biofilm (24 hours)	MetaPro	22474	40961.6	63435.6
1 SAMSA2 does not report time for preprocessing seperately from data analysis, thus only Total Runtime is reported in this table
